# Diverse Diterpenoid Phytoalexins Shape Wheat Chemical Defenses

**DOI:** 10.64898/2026.05.16.720699

**Authors:** Rajesh Chandra Misra, Amr El-Demerdash, Amir Ronen, Oria Teena, Charlotte Owen, Benjamin D. Scott, Andrew Steed, Barrie Wilkinson, Paul Nicholson, Guy Polturak, Anne Osbourn

## Abstract

Cereal crops rely on a wide array of specialized metabolites to defend themselves against microbial pathogens. Here, using a combination of genome-wide analysis, heterologous pathway reconstruction, structural elucidation and *in planta* validation, we identify two pathogen-induced diterpenoid pathways in wheat that produce diterpenoids: the new glycosylated diterpenes aspisoside A and aspisoside B, and the diterpene alcohols scutenol A and scutenol B. The pathogen-responsive nature of these pathways, together with their antimicrobial activity are consistent with a likely defensive role in wheat. These compounds are produced by two biosynthetic gene clusters, each encoding a discrete pathway, so revealing organizational separation of wheat diterpenoid-based chemical defenses. The aspisoside-producing gene cluster is syntenic with diterpenoid phytoalexin-producing clusters in rice and barley, for momilactone and hordedane biosynthesis, respectively, yet gives rise to structurally distinct phytoalexins in wheat. The scutenol cluster is syntenic with currently uncharacterized predicted biosynthetic gene clusters in barley, oat, and *Brachypodium*. These findings establish diterpene glycosides as a previously unrecognized component of wheat defense chemistry and provide new insights into the chemical diversification of defense-related biosynthetic gene clusters within the Poaceae.
