## Supplementary Data 1 for "Diverse Diterpenoid Phytoalexins Shape Wheat Chemical Defenses"

### Sheet: Sheet1
Gene name	IWGSC refseq v1.1 ID	Position- Chromosome	Predicted protein length (aa)	Position- start	Position- end	WGCNA module		Gene positions were extracted from EnsemblPlants. For genes with unassigned chromosomes on the refseq assembly ('TraesCSU…'), position assignment was based on the wheat T4 assembly (doi: 10.1534/genetics.120.303501). Genes are grouped based on phylogenetic analysis, gene location, and homoeology assignments in Ensembl Plants. Each group contains 1-4 homoeologs or tandem duplicates.
TaCPS-B1	TraesCS2B02G445500	2B	797	638629387	638634352	25
TaCPS-A2	TraesCS2A02G027800	2A	757	12893128	12897700	25
TaCPS-D2	TraesCS2D02G029600	2D	794	12258410	12262975	25
TaCPS-A3	TraesCS7A02G552700	7A	830	725551071	725557022	-
TaCPS-B3	TraesCS7B02G476400	7B	831	732567014	732572899	-
TaCPS-D3	TraesCS7D02G539200	7D	831	629401178	629407017	-
TaCPS-A4	TraesCS1A02G119900	1A	828	132264139	132275003	-
TaCPS-B4	TraesCS1B02G139400	1B	822	183257860	183268771	-
TaCPS-D4	TraesCS1D02G120800	1D	831	120014643	120030109	-
TaCPS-A5	TraesCS2A02G535300	2A	760	750266320	750281284	-
TaCPS-B5	TraesCS2B02G565800	2B	760	757209680	757215124	-
TaCPS-B5_2	TraesCS2B02G566300	2B	455	757385647	757388683	-
TaCPS-D5	TraesCS2D02G537200	2D	760	619272768	619278772	-
TaCPS-A6	TraesCS2A02G027100	2A	759	12363966	12368707	-
TaCPS-B6	TraesCS2B02G040400	2B	694	18306312	18311352	20
TaCPS-A7	TraesCS2A02G027200	2A	758	12426515	12434635	-
TaCPS-A8	TraesCS2A02G028200	2A	753	12967943	12978807	-
TaCPS-B8	TraesCS2B02G041100	2B	695	18728572	18735120	-
TaCPS-B8_2	TraesCS2B02G040800	2B	687	18682032	18704233	-
TaCPS-D8	TraesCS2D02G030300	2D	753	12390651	12401926	-
TaCPS-B9	TraesCS2B02G330000	2B	668	474544531	474559673	-
TaCPS-A10	TraesCS7A02G552600	7A	829	725455888	725462105	-
TaCPS-B10	TraesCSU02G099900	7B	543	788639016	788643185	-
TaCPS-D10	TraesCS7D02G538600	7D	804	629401178	629407017	-
TaCPS-A11	TraesCSU02G252000	2A	326	16561225	16562592	34
TaCPS-D12	TraesCS7D02G097000	7D	839	58777018	58785901	-
TaCPS-A13	TraesCSU02G062900	3A	412	475850379	475857566	-
TaKSL-A1	TraesCSU02G008700	2A	837	16608994	16613728	25
TaKSL-D1	TraesCS2D02G030100	2D	837	12328393	12333081	25
TaKSL-A2	TraesCS2A02G425100	2A	761	678966565	678970695	-
TaKSL-B2	TraesCS2B02G445200	2B	857	638261603	638267825	25
TaKSL-B2_2	TraesCS2B02G444900	2B	751	637764830	637768797	-
TaKSL-D2	TraesCS2D02G423100	2D	743	536223729	536227679	-
TaKSL-B3	TraesCS2B02G445100	2B	856	637930326	637936314	25
TaKSL-A4	TraesCS2A02G028100	2A	837	12960290	12965216	-
TaKSL-B4	TraesCS2B02G041000	2B	716	18720093	18725055	-
TaKSL-B4_2	TraesCS2B02G040900	2B	835	18710118	18715097	-
TaKSL-D4	TraesCS2D02G030200	2D	837	12383279	12388648	-
TaKSL-A5	TraesCS2A02G425500	2A	642	679276184	679280171	10
TaKSL-B5	TraesCS2B02G445800	2B	634	638772497	638776424	-
TaKSL-D5	TraesCS2D02G423400	2D	671	536532642	536536602	1
TaKSL-A6	TraesCS2A02G425400	2A	852	679262622	679267927	29
TaKSL-B6	TraesCS2B02G445700	2B	852	638754783	638759947	-
TaKSL-D6	TraesCS2D02G423300	2D	852	536505204	536511284	3
TaKSL-A7	TraesCS2A02G027600	2A	844	12737989	12742737	8
TaKSL-D7	TraesCS2D02G029400	2D	844	12125609	12129880	34
TaKSL-A8	TraesCS2A02G425600	2A	606	679461718	679465331	-
TaKSL-B8	TraesCS2B02G445900	2B	601	638955254	638958923	-
TaKSL-D8	TraesCS2D02G423500	2D	609	536902975	536907042	3
TaKSL-B9	TraesCS2B02G533600	2B	726	729896836	729902592	-
TaKSL-D9	TraesCS2D02G506000	2D	862	599944269	599951414	-
TaKSL-B10	TraesCS6B02G034000	6B	851	20482746	20498435	-
TaKSL-B11	TraesCS2B02G450000	2B	727	643199654	643203400	-
