## Supplementary Data 2 for "Diverse Diterpenoid Phytoalexins Shape Wheat Chemical Defenses"

### Sheet: Sheet1
Assigned gene name	IWGSC refseq ID	Auto annotation	Primary activity
BGC1(2A)
TaCPS-A6	TraesCS2A02G027100	Copalyl diphosphate synthase
TaCPS-A7	TraesCS2A02G027200	Copalyl diphosphate synthase
CYP71F23_2A	TraesCS2A02G027300	Cytochrome P450
CYP99A36_2A	TraesCS2A02G027400	Cytochrome P450
CYP71F22_2A	TraesCS2A02G027500	Cytochrome P450
TaKSL-A7	TraesCS2A02G027600	Kaurene synthase
CYP99A9_2A	TraesCS2A02G027700	Cytochrome P450
TaCPS-A11	TraesCSU02G252000	Copalyl diphosphate synthase
TaKSL-A1	TraesCSU02G008700	kaurene synthase
CYP99A7_2A	TraesCSU02G008800	Cytochrome P450
CYP99A10_2A	TraesCSU02G008900	Cytochrome P450
UGT705A7	TraesCSU02G009000	Glycosyltransferase
CYP99A8_2A	TraesCSU02G009100	Cytochrome P450
TaCPS-A2	TraesCS2A02G027800	Copalyl diphosphate synthase
-	TraesCS2A02G027900	RING/FYVE/PHD zinc finger
UGT705A8	TraesCS2A02G028000	Glycosyltransferase	3-hydroxy-18-norisopimara-4(19),7,15-triene (6) --> 3-O-α-L-arabinopyranosyl-18-norisopimara-4(19),7,15-triene (8)
TaKSL-A4	TraesCS2A02G028100	Kaurene synthase
TaCPS-A8	TraesCS2A02G028200	Copalyl diphosphate synthase
BGC1(2B)
TaCPS-B6	TraesCS2B02G040400	Copalyl diphosphate synthase	-
UGT705A9	TraesCS2B02G040500	Glycosyltransferase	3-hydroxy-18-norisopimara-4(19),7,15-triene (6) --> 3-O-α-L-arabinopyranosyl-18-norisopimara-4(19),7,15-triene (8)
UGT705A10	TraesCS2B02G040600	Glycosyltransferase	3-hydroxy-18-norisopimara-4(19),7,15-triene (6) --> 3-O-α-L-arabinopyranosyl-18-norisopimara-4(19),7,15-triene (8)
-	TraesCS2B02G040700	Agenet domain
TaCPS-B8_2	TraesCS2B02G040800	Copalyl diphosphate synthase
TaKSL-B4_2	TraesCS2B02G040900	Kaurene synthase
TaKSL-B4	TraesCS2B02G041000	Kaurene synthase
TaCPS-B8	TraesCS2B02G041100	Copalyl diphosphate synthase
BGC1(2D)
CYP71F22	TraesCS2D02G029300	Cytochrome P450
TaKSL-D7	TraesCS2D02G029400	Kaurene synthase
CYP99A9_2D	TraesCS2D02G029500	Cytochrome P450
TaCPS-D2	TraesCS2D02G029600	Copalyl diphosphate synthase	GGPP (1) --> normal-CPP (2)
CYP99A8_2D	TraesCS2D02G029700	Cytochrome P450	isopimara-7,15-diene (3) --> 7,15-isopimaradien-18-ol (4) 18-norisopimara-4(19),7,15-triene (5) --> 3-hydroxy-18-norisopimara-4(19),7,15-triene (6)
UGT705A6	TraesCS2D02G029800	Glycosyltransferase	3-hydroxy-18-norisopimara-4(19),7,15-triene (6) --> 3-O-α-L-rhamnopyranosyl-18-norisopimara-4(19),7,15-triene (7)
CYP99A10	TraesCS2D02G029900	Cytochrome P450	isopimara-7,15-diene (3) --> 7,15-isopimaradien-18-ol (4)
CYP99A7	TraesCS2D02G030000	Cytochrome P450	7,15-isopimaradien-18-ol (4) --> 18-norisopimara-4(19),7,15-triene (5)
TaKSL-D1	TraesCS2D02G030100	Kaurene synthase	normal-CPP (2) --> isopimara-7,15-diene (3)
TaKSL-D4	TraesCS2D02G030200	Kaurene synthase
TaCPS-D8	TraesCS2D02G030300	Copalyl diphosphate synthase
BGC2(2A)
TaKSL-A2	TraesCS2A02G425100	Kaurene synthase
CYP99A33_2A	TraesCS2A02G425200	Cytochrome P450
-	TraesCS2A02G425300	Cysteinyl-tRNA synthetase
TaKSL-A6	TraesCS2A02G425400	Ent-kaurene synthase
TaKSL-A5	TraesCS2A02G425500	Kaurene synthase
TaKSL-A8	TraesCS2A02G425600	Kaurene synthase
BGC2(2B)
TaKSL-B2_2	TraesCS2B02G444900	Kaurene synthase
CYP99A38_2B	TraesCS2B02G445000	Cytochrome P450
TaKSL-B3	TraesCS2B02G445100	Kaurene synthase	ent-CPP (9) --> (Z)-biformene (12)
TaKSL-B2	TraesCS2B02G445200	Kaurene synthase	ent-CPP (9) --> ent-pimara-8(14),15-diene (10)
CYP701A64_2B	TraesCS2B02G445300	Cytochrome P450	ent-pimara-8(14),15-diene (10) --> ent-pimara-8(14),15-diene-19-ol (11)
CYP701A63_2B	TraesCS2B02G445400	Cytochrome P450
TaCPS-B1	TraesCS2B02G445500	Ent-copalyl diphosphate synthase	GGPP (1) --> ent-CPP (9)
CYP99A39_2B	TraesCS2B02G445600	Cytochrome P450	(Z)-biformene (12) --> (Z)-biformene-3α-ol (13)
TaKSL-B6	TraesCS2B02G445700	Ent-kaurene synthase
TaKSL-B5	TraesCS2B02G445800	Kaurene synthase
TaKSL-B8	TraesCS2B02G445900	Kaurene synthase
BGC2(2D)
TaKSL-D2	TraesCS2D02G423100	Kaurene synthase
CYP99A33_2D	TraesCS2D02G423200	Cytochrome P450
TaKSL-D6	TraesCS2D02G423300	Ent-kaurene synthase
TaKSL-D5	TraesCS2D02G423400	Kaurene synthase
TaKSL-D8	TraesCS2D02G423500	Kaurene synthase
*Functionally characterized genes are in bold
