## Supplementary Data 3 for "Diverse Diterpenoid Phytoalexins Shape Wheat Chemical Defenses"

### Sheet: Sheet1
Compound number	Compound name	Gene expression combination in N. benthamiana	Chemical formula	m/z (calculated)	GC-MS Rt (min)	GC-MS (method 2) Rt (min)
1	GGPP/geranylgeraniol	GGPPS	C20H34O	290.26	13.11	15.78
2	normal-CPP/normal-copalol	GGPPS + TaCPS-D2	C20H34O	290.26	13.61
3	isopimara-7,15-diene	GGPPS + TaCPS-D2 + TaKSL-D1	C20H32	272.25	10.95
4	7,15-isopimaradien-18-ol	GGPPS + TaCPS-D2 + TaKSL-D1 + CYP99A8_2D/CYP99A10_2D	C20H32O	288.25	14.35
5	18-norisopimara-4(19),7,15-triene	GGPPS + TaCPS-D2 + TaKSL-D1 + CYP99A10_2D + CYP99A7_2D	C19H28	256.22	10.29
6	3-hydroxy-18-norisopimara-4(19),7,15-triene (aspisosol)	GGPPS + TaCPS-D2 + TaKSL-D1 + CYP99A8_2D + CYP99A7_2D	C19H28O	272.21	13.27
7	3-O-α-L-rhamnopyranosyl-18-norisopimara-4(19),7,15-triene (aspisoside A)	GGPPS + TaCPS-D2 + TaKSL-D1 + CYP99A8_2D + CYP99A7_2D + UGT705A6	C25H38O5	418.27
8	3-O-α-L-arabinopyranosyl-18-norisopimara-4(19),7,15-triene (aspisoside B)	GGPPS + TaCPS-D2 + TaKSL-D1 + CYP99A8_2D + CYP99A7_2D + UGT705A8/UGT705A9/UGT705A10	C24H36O5	404.26
9	ent-CPP/ent-copalol	GGPPS + TaCPS-B1	C20H34O	290.26	13.22	16.03
10	ent-pimara-8(14),15-diene	GGPPS + TaCPS-B1 + TaKSL-B2	C20H32	272.25	9.99
11	ent-pimara-8(14),15-diene-19-ol (scutenol A)	GGPPS + TaCPS-B1 + TaKSL-B2 + CYP701A64_2B	C20H32O	288.25	13.41
12	(Z)-biformene	GGPPS + TaCPS-B1 + TaKSL-B3	C20H32	272.25		14.81
13	(Z)-biformene-3α-ol (scutenol B)	GGPPS + TaCPS-B1 + TaKSL-B3 + CYP99A39_2B	C20H32O	288.25		16.01
14	ent-15,19-dihydroxy-labda-8(17),13(E)-diene	GGPPS + TaCPS-B1 + CYP701A64_2B	C20H34O2	306.26	16.23	17.65
15	ent-3α,15-dihydroxy-labda-8(17),13(E)-diene	GGPPS + TaCPS-B1 + CYP99A39_2B	C20H34O2	306.26	15.82	17.35
16	(Z)-biformene-19-ol	GGPPS + TaCPS-B1 + TaKSL-B3 + CYP701A64_2B	C20H32O	288.25		16.24
17	ent-pimara-8(14),15-diene-19-deoxyhexoside	tHMGR + GGPPS + TaCPS1-B1 + TaKSL_B2 + CYP701A64_2B + UGT705A6	C26H42O5	434.31
18	(Z)-biformene-3-deoxyhexoside	tHMGR + GGPPS + TaCPS1-B1 + TaKSL_B3 + CYP99A39_2B + UGT705A6	C26H42O5	434.31
19	ent-15-hydroxy-labda-8(17),13(E)-diene-19-deoxyhexoside	tHMGR + GGPPS + TaCPS1-B1 + CYP701A64_2B + UGT705A6	C26H44O6	452.31
20	(Z)-biformene-19-deoxyhexoside	tHMGR + GGPPS + TaCPS1-B1 + TaKSL_B3 + CYP701A64_2B + UGT705A6	C26H42O5	434.31
